# Effects of mineral addition on the establishment of grazing lawns in a nutrient poor savanna

**DOI:** 10.1101/2024.01.20.576489

**Authors:** Bradley Schroder, Frank Van Langevelde, Nicola-Anne Hawkins Schroder, Herbert H. T. Prins

## Abstract

Nutrient poor savannas are often characterized by inedible or rarely palatable grasses, which generally provide poor nutrition for mammalian grazers. So-called grazing lawns, with short, stoloniferous edible grasses, could provide high-quality food for grazers, but these lawn grasses are rare in nutrient poor savannas. We tested whether we could use mineral addition to establish grazing lawns in a nutrient poor African savanna, in order to achieve a switch from tall, nutritionally poor to short, highly nutritional grass species. The key finding is that phosphorus and lime, nitrogen and nitrogen and lime supplementation resulted in shift from tall to short grasses within three years, with a higher overall nutrient concentration in the grass leaf, than without supplementation. When grazed, the cover of lawn grasses was higher compared to the other grasses when not grazed, demonstrating the role of grazers in maintaining and expanding lawn grass patches. We conclude that local fertilisation in nutrient poor savannas is a viable method of increasing mineral levels in the soil and grass leaf. We also concluded that grazing results in an increase in lawn grass cover and a combination of fertilisation and grazing can improve forage quality to ensure higher nutrient availability to herbivores.
