## Supporting Documentation A for "Effects of mineral addition on the establishment of grazing lawns in a nutrient poor savanna"

### Sheet: Sheet1
Welgevonden Monthly Average Rainfall 1995 - 2018
	Year	Jul	Aug	Sep	Oct	Nov	Dec	Jan	Feb	Mar	Apr	May	Jun	Total	Year
	1995/1996	0	0	10	25	130	230	180	290	70	0	20	18	973	1995/1996
	1996/1997	0	0	0	66	141	90	144	100	142	29	43	3	758	1996/1997
	1997/1998	0	0	46	34	73	57	106	48	45	0	0	0	409	1997/1998
	1998/1999	3	7	7	38	165	204	88	28	53	8	35	8	644	1998/1999
	1999/2000	5	0	6	46	94	172	320	260	147	100	20	42	1212	1999/2000
	2000/2001	0	2	0	68	74	103	27	152	59	30	21	9	545	2000/2001
	2001/2002	0	0	0	43	207	70	8	41	32	43	2	37	483	2001/2002
	2002/2003	0	3	1	91	13	124	63	45	19	11	0	15	385	2002/2003
	2003/2004	0	0	1	48	126	92	120	120	181	74	2	4	768	2003/2004
	2004/2005	0	0	0	17	43	157	98	47	72	53	1	0	488	2004/2005
	2005/2006	0	0	0	0	44.0968	71.5806	186.744	204.121	115.676	0	6.05882	2.4	630.678	2005/2006
	2006/2007	0	7.5	4.88235	21.0455	85.1613	98.6452	67.3871	13.2692	33.2258	50.6296	0	12.6333	394.379	2006/2007
	2007/2008	6.94737	0	60.4474	110.968	163.065	95.4074	258.367	44.963	67.7857	29.55	32.3889	0	869.889	2007/2008
	2008/2009	3.25	0	0	12.5	135.059	95.3077	325.839	69.8077	78.2692	0	18.95	44.5926	783.575	2008/2009
	2009/2010	8.15385	0	49.4643	54.037	68.3103	89.1786	111.458	31.5	76.2222	120.107	44.8824	0	653.314	2009/2010
	2010/2011	0	0	0	17.5882	71.5769	97.3077	237	41.4286	39.0417	71.52	16.1333	5.5	597.096	2010/2011
	2011/2012	4.75	0	6.66667	83.6	32.087	172.893	145.759	28.3684	47.4783	6.71429	0	0	528.316	2011/2012
	2012/2013	0	0	0	93.9565	84.6522	128.391	114.864	79.9565	26.5217	74.45	1.66667	0	604.459	2012/2013
	2013/2014	1.5	0	0	50.6842	60.68	167.475	128.316	98.2353	352.15	42.3125	0	3	904.353	2013/2014
	2014/2015	0	0	0	39.1538	95.6923	136.667	129.824	91.6667	29	41	0	0	563.003	2014/2015
	2015/2016	12	0	17	45.3238	77.3636	66.7654	103	39.9231	148	9.2	16.6842	18	553.26	2015/2016
	2016/2017	22	0	5	46	84	142	189	107	27	21	28	0	671	2016/2017
	2017/2018	5	0	0	34	42	89	44	79	153	25	22	0	493	2017/2018
														648.318	23-year average
														635.138	10-year average
														636.923	5-year average
	Mean	3.1131	0.847826	9.32438	47.1677	91.728	119.549	138.937	89.5756	87.5379	36.4993	14.3811	9.65765
Decile		Jul	Aug	Sep	Oct	Nov	Dec	Jan	Feb	Mar	Apr	May	Jun	Total
1		0	0	0	17.1176	42.2	70.3161	47.8	28.9947	27.4	0	0	0	423.8
2		0	0	0	22.6273	50.7301	89.0714	75.6323	40.3538	32.4903	7.22857	0	0	490
3		0	0	0	34	70.2703	91.2	101	43.5492	42.6167	10.28	1.4	0	538.326
4		0	0	0	38.9231	73.8	95.3875	110.367	46.6	51.8957	24.2	2	1.92	561.054
5		0	0	1	45.3238	84	98.6452	120	69.8077	67.7857	29.55	16.1333	3	604.459	Median
6		1.8	0	4.90588	46.4	86.929	124.878	132.659	82.2986	72.8444	41.2625	19.16	6	645.863
7		3.85	0	6.26667	52.0253	107.815	138.8	159.455	98.9412	93.2321	46.0519	20.4	10.4533	705.8
8		5	0	8.8	67.2	133.035	163.285	188.097	114.8	145	64.112	25.6	16.8	780.46
9		7.91255	2.8	40.2	89.52	158.652	172.714	254.093	193.697	152	74.36	34.4778	33.2	897.46
10		22	7.5	60.4474	110.968	207	230	325.839	290	352.15	120.107	44.8824	44.5926	1212
