## Supporting Documentation B for "Effects of mineral addition on the establishment of grazing lawns in a nutrient poor savanna"

### Sheet: Herbivores and predators
Herbivore Species List Welgevonden Game Reserve
English Name	Scientific Name
African Elephant	Loxodonta africana
Blue Wildebeest	Connochaetus taurinus
Burchell's Zebra	Equus quagga
Bushbuck	Tragelaphus scriptus
Bushpig	Potamochoerus porcus
Cape Buffalo	Syncerus caffer
Common Duiker	Sylvicapra grimmia
Common Eland	Taurotragus oryx
Common Reedbuck	Redunca arundinum
Gemsbok	Oryx gazelle
Giraffe	Giraffa camelopardalis
Greater Kudu	Tragelaphus strepsiceros
Hooked Lipped Rhinoceros	Diceros bicornis
Impala	Aepyceros melampus
Klipspringer	Oreatragus oreotragus
Mountain Reedbuck	Redunca fulvorufola
Nyala	Tragelaphus angasii
Red hartebeest	Alcelaphus buselaphus
Sable antelope	Hippotragus niger
Square Lipped Rhinoceros	Ceratotherium simum
Steenbok	Raphicerus campestris
Warthog	Phacochoerus aethiopicus
Waterbuck	Kobus ellipsiprymnus
